# Repression of mRNA translation initiation by GIGYF1 via blocking the eIF3-eIF4G1 interaction

**DOI:** 10.1101/2023.10.14.562322

**Authors:** Jung-Hyun Choi, Jun Luo, Geoffrey G. Hesketh, Shuyue Guo, Angelos Pistofidis, Reese Jalal Ladak, Yuxin An, Tommy Alain, T. Martin Schmeing, Anne-Claude Gingras, Thomas Duchaine, Xu Zhang, Nahum Sonenberg, Seyed Mehdi Jafarnejad

**Author notes:** These authors contributed equally to this work (Jung-Hyun Choi, Jun Luo). Correspondence should be addressed to X. Z., N.S., and S.M.J.

## Abstract

Viruses commonly interfere with the function of the eukaryotic translation initiation factor 4G1 (eIF4G1), a pivotal factor in the recruitment of the eIF3 complex and ribosome to the mRNA. This results in the inhibition of general host protein synthesis and redirecting ribosomes toward viral mRNAs. Certain viruses also selectively repress the translation of mRNAs involved in the host antiviral response. GIGYF2 and its interacting cap-binding protein 4EHP enable the transcript-specific repression of mRNA translation mediated by microRNAs and RNA-binding proteins (RBPs). RNA viruses, such as SARS-CoV-2, exploit the GIGYF2/4EHP complex to selectively repress the translation of transcripts such as *Ifnb1* mRNA, which encodes the antiviral cytokine Interferon β (IFN-β). Herein, we reveal that GIGYF1, a paralogue of GIGYF2, robustly represses cellular mRNA translation through a distinct mechanism independent of 4EHP. Upon recruitment to a target mRNA by RBPs, the C-terminal region of GIGYF1 binds to subunits of eIF3 at the interaction interface of eIF3-eIF4G1. This disrupts binding of eIF3 to eIF4G1, resulting in mRNA-specific translational repression. This mechanism exerts profound influences on the host cell’s response to viral infection. Depletion of GIGYF1 induces a robust immune response by derepressing *Ifnb1* mRNA translation. Overall, our study highlights a unique mechanism of translational regulation by GIGYF1 that involves sequestering eIF3 and abrogating its binding to eIF4G1. This mechanism can be utilized by RBPs that interact with GIGYF1 to specifically repress the translation of their target mRNAs, significantly affecting critical biological processes, including host-pathogen interactions.
