## Supplementary Table 1 for "Repression of mRNA translation initiation by GIGYF1 via blocking the eIF3-eIF4G1 interaction"

### Sheet: list_FDR_filtered
Bait	Prey	PreyGene	Spec	AvgSpec	NumReplicates	ctrlCounts	AvgP	MaxP	SaintScore	FoldChange	BFDR
GIGYF1_NT	NP_001003407.1	ABLIM1	13|12	12.5	2	0|0|0|0|0|0|0|0	1	1	1	125	0
GIGYF1_CT	NP_001003407.1	ABLIM1	3|3	3	2	0|0|0|0|0|0|0|0	1	1	1	30	0
GIGYF1_NT	NP_079131.3	ACTR5	4|5	4.5	2	0|0|0|0|0|0|0|0	1	1	1	45	0
GIGYF1_NT	NP_076968.2	AFG2B	3|5	4	2	0|0|0|0|0|0|0|0	1	1	1	40	0
GIGYF1_CT	NP_001158095.1	AGO2	16|14	15	2	0|0|0|0|0|0|0|0	1	1	1	150	0
GIGYF1_NT	NP_001158095.1	AGO2	4|2	3	2	0|0|0|0|0|0|0|0	0.99	1	0.99	30	0
GIGYF1_CT	NP_055935.4	ALMS1	89|102	95.5	2	0|0|0|0|3|4|0|0	1	1	1	54.57	0
GIGYF1_NT	NP_055935.4	ALMS1	89|73	81	2	0|0|0|0|3|4|0|0	1	1	1	46.29	0
GIGYF1_CT	NP_073153.1	ANAPC1	11|14	12.5	2	0|0|0|0|0|0|0|0	1	1	1	125	0
GIGYF1_NT	NP_073153.1	ANAPC1	9|11	10	2	0|0|0|0|0|0|0|0	1	1	1	100	0
GIGYF1_CT	NP_060217.1	ANKHD1	94|94	94	2	0|0|0|0|25|9|8|23	1	1	1	5.78	0
GIGYF1_NT	NP_060217.1	ANKHD1	73|69	71	2	0|0|0|0|25|9|8|23	1	1	1	4.37	0
GIGYF1_CT	NP_001242982.1	ANKRD26	16|18	17	2	0|0|0|0|0|0|0|0	1	1	1	170	0
GIGYF1_NT	AP_000199.1	AP_000199.1	53|46	49.5	2	7|22|0|4|3|7|0|0	0.99	0.99	0.99	4.95	0
GIGYF1_CT	AP_000199.1	AP_000199.1	37|37	37	2	7|22|0|4|3|7|0|0	0.82	0.82	0.82	3.7	0.01
GIGYF1_CT	NP_004060.2	AP2S1	3|2	2.5	2	0|0|0|0|0|0|0|0	0.98	1	0.98	25	0
GIGYF1_CT	NP_000029.2	APC	32|22	27	2	0|0|0|0|5|0|0|0	1	1	1	21.6	0
GIGYF1_NT	NP_000029.2	APC	8|8	8	2	0|0|0|0|5|0|0|0	0.91	0.91	0.95	6.4	0
GIGYF1_NT	NP_001136157.1	ARHGAP32	11|7	9	2	0|0|0|0|0|0|0|0	1	1	1	90	0
GIGYF1_CT	NP_006819.2	ASCC3	31|33	32	2	0|0|0|0|9|5|3|3	1	1	1	6.4	0
GIGYF1_NT	NP_006819.2	ASCC3	30|24	27	2	0|0|0|0|9|5|3|3	1	1	1	5.4	0
GIGYF1_NT	NP_002964.3	ATXN2	8|5	6.5	2	0|0|0|0|3|0|0|3	0.8	0.94	0.8	4.33	0.01
GIGYF1_NT	NP_001129966.1	C1orf198	7|5	6	2	0|0|0|0|3|0|0|0	0.93	0.96	0.93	8	0
GIGYF1_NT	NP_001073898.1	CAMSAP3	4|5	4.5	2	0|0|0|0|0|0|0|0	1	1	1	45	0
GIGYF1_CT	NP_006127.1	CAPZA2	7|4	5.5	2	0|0|0|0|0|0|0|0	1	1	1	55	0
GIGYF1_NT	NP_006127.1	CAPZA2	4|3	3.5	2	0|0|0|0|0|0|0|0	1	1	1	35	0
GIGYF1_NT	NP_060191.3	CC2D1A	21|13	17	2	0|0|0|0|2|0|0|0	1	1	1	34	0
GIGYF1_CT	NP_060191.3	CC2D1A	3|6	4.5	2	0|0|0|0|2|0|0|0	0.9	0.98	0.91	9	0
GIGYF1_NT	NP_066997.3	CCAR2	52|47	49.5	2	0|0|0|0|9|7|8|17	1	1	1	4.83	0
GIGYF1_CT	NP_066997.3	CCAR2	37|37	37	2	0|0|0|0|9|7|8|17	1	1	1	3.61	0
GIGYF1_CT	NP_659415.1	CCDC138	20|30	25	2	0|0|0|0|0|0|0|0	1	1	1	250	0
GIGYF1_NT	NP_659415.1	CCDC138	20|13	16.5	2	0|0|0|0|0|0|0|0	1	1	1	165	0
GIGYF1_NT	NP_073594.4	CCDC14	9|3	6	2	0|0|0|0|0|0|0|0	1	1	1	60	0
GIGYF1_CT	NP_073594.4	CCDC14	3|4	3.5	2	0|0|0|0|0|0|0|0	1	1	1	35	0
GIGYF1_NT	NP_079280.2	CCDC15	3|4	3.5	2	0|0|0|0|0|0|0|0	1	1	1	35	0
GIGYF1_NT	NP_996769.3	CCDC18	31|56	43.5	2	0|0|0|0|0|0|0|0	1	1	1	435	0
GIGYF1_CT	NP_996769.3	CCDC18	36|50	43	2	0|0|0|0|0|0|0|0	1	1	1	430	0
GIGYF1_NT	NP_054727.1	CCDC22	7|5	6	2	0|0|0|0|0|0|0|0	1	1	1	60	0
GIGYF1_NT	NP_001138467.1	CCDC85C	17|14	15.5	2	0|0|0|0|4|0|0|3	1	1	1	8.86	0
GIGYF1_CT	NP_001138467.1	CCDC85C	12|13	12.5	2	0|0|0|0|4|0|0|3	0.98	0.99	0.99	7.14	0
GIGYF1_CT	NP_001073883.2	CCDC88C	12|8	10	2	0|0|0|0|0|0|0|0	1	1	1	100	0
GIGYF1_NT	NP_001073883.2	CCDC88C	2|14	8	2	0|0|0|0|0|0|0|0	0.99	1	0.99	80	0
GIGYF1_NT	NP_001099033.1	CCHCR1	3|8	5.5	2	0|0|0|0|0|0|0|0	1	1	1	55	0
GIGYF1_NT	NP_004692.1	CCNB2	12|7	9.5	2	0|0|0|0|0|0|0|0	1	1	1	95	0
GIGYF1_CT	NP_001185951.1	CCP110	14|8	11	2	0|0|0|0|3|0|0|3	0.97	1	0.98	7.33	0
GIGYF1_NT	NP_001185951.1	CCP110	8|13	10.5	2	0|0|0|0|3|0|0|3	0.97	1	0.98	7	0
GIGYF1_CT	NP_061872.2	CCSER2	5|2	3.5	2	0|0|0|0|0|0|0|0	0.99	1	0.99	35	0
GIGYF1_CT	NP_004652.2	CDC23	37|42	39.5	2	0|0|0|0|7|6|7|12	1	1	1	4.94	0
GIGYF1_NT	NP_004652.2	CDC23	46|21	33.5	2	0|0|0|0|7|6|7|12	0.8	1	0.8	4.19	0.01
GIGYF1_NT	NP_001777.1	CDK1	9|11	10	2	0|0|0|0|3|3|0|5	0.88	0.96	0.9	3.64	0.01
GIGYF1_NT	NP_001163931.1	CDK16	3|3	3	2	0|0|0|0|3|0|0|0	0.73	0.73	0.73	4	0.01
GIGYF1_CT	NP_001011649.1	CDK5RAP2	12|12	12	2	0|0|0|0|0|0|0|0	1	1	1	120	0
GIGYF1_NT	NP_001011649.1	CDK5RAP2	4|6	5	2	0|0|0|0|0|0|0|0	1	1	1	50	0
GIGYF1_CT	NP_001804.2	CENPE	4|12	8	2	0|0|0|0|0|0|0|0	1	1	1	80	0
GIGYF1_NT	NP_001804.2	CENPE	2|2	2	2	0|0|0|0|0|0|0|0	0.97	0.97	0.97	20	0
GIGYF1_NT	NP_060921.3	CENPJ	17|10	13.5	2	0|0|0|0|0|0|0|0	1	1	1	135	0
GIGYF1_CT	NP_060921.3	CENPJ	8|9	8.5	2	0|0|0|0|0|0|0|0	1	1	1	85	0
GIGYF1_NT	NP_001186094.1	CEP112	11|9	10	2	0|0|0|0|0|0|0|0	1	1	1	100	0
GIGYF1_NT	NP_689659.2	CEP128	32|26	29	2	0|0|0|0|0|0|0|0	1	1	1	290	0
GIGYF1_CT	NP_689659.2	CEP128	28|24	26	2	0|0|0|0|0|0|0|0	1	1	1	260	0
GIGYF1_NT	NP_001009811.2	CEP131	67|44	55.5	2	0|0|0|0|0|0|0|0	1	1	1	555	0
GIGYF1_CT	NP_001009811.2	CEP131	45|59	52	2	0|0|0|0|0|0|0|0	1	1	1	520	0
GIGYF1_NT	NP_079285.2	CEP135	12|20	16	2	0|0|0|0|0|0|0|0	1	1	1	160	0
GIGYF1_CT	NP_079285.2	CEP135	8|11	9.5	2	0|0|0|0|0|0|0|0	1	1	1	95	0
GIGYF1_CT	NP_001181927.1	CEP152	53|53	53	2	0|0|0|0|0|0|0|0	1	1	1	530	0
GIGYF1_NT	NP_001181927.1	CEP152	41|35	38	2	0|0|0|0|0|0|0|0	1	1	1	380	0
GIGYF1_CT	NP_055771.4	CEP164	8|9	8.5	2	0|0|0|0|0|0|0|0	1	1	1	85	0
GIGYF1_NT	NP_055771.4	CEP164	8|5	6.5	2	0|0|0|0|0|0|0|0	1	1	1	65	0
GIGYF1_NT	NP_115518.3	CEP192	95|113	104	2	0|0|0|0|0|0|0|0	1	1	1	1040	0
GIGYF1_CT	NP_115518.3	CEP192	88|84	86	2	0|0|0|0|0|0|0|0	1	1	1	860	0
GIGYF1_NT	NP_203753.1	CEP295	8|4	6	2	0|0|0|0|0|0|0|0	1	1	1	60	0
GIGYF1_CT	NP_203753.1	CEP295	5|5	5	2	0|0|0|0|0|0|0|0	1	1	1	50	0
GIGYF1_NT	NP_001035247.1	CEP44	10|11	10.5	2	0|0|0|0|0|2|0|0	1	1	1	21	0
GIGYF1_CT	NP_001035247.1	CEP44	5|6	5.5	2	0|0|0|0|0|2|0|0	0.97	0.98	0.98	11	0
GIGYF1_NT	NP_001120654.1	CEP55	32|20	26	2	0|0|0|0|0|0|0|0	1	1	1	260	0
GIGYF1_CT	NP_001120654.1	CEP55	19|26	22.5	2	0|0|0|0|0|0|0|0	1	1	1	225	0
GIGYF1_CT	NP_073615.2	CEP85	109|125	117	2	0|0|0|0|0|0|0|0	1	1	1	1170	0
GIGYF1_NT	NP_073615.2	CEP85	110|66	88	2	0|0|0|0|0|0|0|0	1	1	1	880	0
GIGYF1_NT	NP_001035940.1	CEP85L	23|10	16.5	2	0|0|0|0|0|0|0|0	1	1	1	165	0
GIGYF1_CT	NP_001035940.1	CEP85L	15|14	14.5	2	0|0|0|0|0|0|0|0	1	1	1	145	0
GIGYF1_CT	NP_001239264.1	CGNL1	9|14	11.5	2	0|0|0|0|0|0|0|0	1	1	1	115	0
GIGYF1_NT	NP_001239264.1	CGNL1	6|6	6	2	0|0|0|0|0|0|0|0	1	1	1	60	0
GIGYF1_NT	NP_065941.2	CIP2A	42|57	49.5	2	0|0|0|0|14|16|2|7	0.99	1	0.99	5.08	0
GIGYF1_NT	NP_001252541.1	CNOT1	280|256	268	2	0|0|0|0|2|0|0|0	1	1	1	536	0
GIGYF1_CT	NP_001252541.1	CNOT1	240|253	246.5	2	0|0|0|0|2|0|0|0	1	1	1	493	0
GIGYF1_NT	NP_001243670.1	CNOT10	16|22	19	2	0|0|0|0|0|0|0|0	1	1	1	190	0
GIGYF1_CT	NP_001243670.1	CNOT10	12|15	13.5	2	0|0|0|0|0|0|0|0	1	1	1	135	0
GIGYF1_NT	NP_060016.3	CNOT11	25|23	24	2	0|0|0|0|0|0|0|2	1	1	1	48	0
GIGYF1_CT	NP_060016.3	CNOT11	9|15	12	2	0|0|0|0|0|0|0|2	1	1	1	24	0
GIGYF1_NT	NP_001186231.1	CNOT2	21|27	24	2	0|0|0|0|0|0|0|0	1	1	1	240	0
GIGYF1_CT	NP_001186231.1	CNOT2	21|21	21	2	0|0|0|0|0|0|0|0	1	1	1	210	0
GIGYF1_NT	NP_055331.1	CNOT3	36|26	31	2	0|0|0|0|0|0|0|0	1	1	1	310	0
GIGYF1_CT	NP_055331.1	CNOT3	23|26	24.5	2	0|0|0|0|0|0|0|0	1	1	1	245	0
GIGYF1_NT	NP_001177776.1	CNOT4	11|11	11	2	0|0|0|0|0|0|0|0	1	1	1	110	0
GIGYF1_CT	NP_001177776.1	CNOT4	9|6	7.5	2	0|0|0|0|0|0|0|0	1	1	1	75	0
GIGYF1_NT	NP_653172.2	CNOT6L	7|4	5.5	2	0|0|0|0|0|0|0|0	1	1	1	55	0
GIGYF1_NT	NP_060208.2	CNTLN	5|7	6	2	0|0|0|0|0|0|0|0	1	1	1	60	0
GIGYF1_CT	NP_001032221.1	CNTROB	48|46	47	2	0|0|0|0|0|0|0|0	1	1	1	470	0
GIGYF1_NT	NP_001032221.1	CNTROB	11|24	17.5	2	0|0|0|0|0|0|0|0	1	1	1	175	0
GIGYF1_NT	NP_001091868.1	COPA	12|18	15	2	0|0|0|0|6|0|0|0	0.97	0.99	0.97	10	0
GIGYF1_CT	NP_001091868.1	COPA	10|13	11.5	2	0|0|0|0|6|0|0|0	0.95	0.96	0.95	7.67	0
GIGYF1_NT	NP_005197.3	CRK	83|78	80.5	2	9|5|5|14|31|28|22|37	0.91	1	0.95	2.73	0
GIGYF1_NT	NP_079066.5	CSPP1	29|36	32.5	2	0|0|0|0|0|0|0|0	1	1	1	325	0
GIGYF1_CT	NP_079066.5	CSPP1	27|22	24.5	2	0|0|0|0|0|0|0|0	1	1	1	245	0
GIGYF1_NT	NP_001035814.1	CYLD	44|44	44	2	0|0|0|0|0|0|0|0	1	1	1	440	0
GIGYF1_CT	NP_001035814.1	CYLD	34|33	33.5	2	0|0|0|0|0|0|0|0	1	1	1	335	0
GIGYF1_CT	NP_060873.4	DCP1A	31|40	35.5	2	0|0|0|0|8|6|4|5	1	1	1	6.17	0
GIGYF1_NT	NP_060873.4	DCP1A	31|21	26	2	0|0|0|0|8|6|4|5	1	1	1	4.52	0
GIGYF1_NT	NP_689853.3	DCP1B	27|20	23.5	2	0|0|0|0|2|4|0|4	1	1	1	9.4	0
GIGYF1_CT	NP_689853.3	DCP1B	16|15	15.5	2	0|0|0|0|2|4|0|4	1	1	1	6.2	0
GIGYF1_CT	NP_009135.4	DDX20	27|34	30.5	2	0|0|0|0|2|0|0|2	1	1	1	30.5	0
GIGYF1_NT	NP_009135.4	DDX20	17|20	18.5	2	0|0|0|0|2|0|0|2	1	1	1	18.5	0
GIGYF1_NT	NP_001244120.1	DDX6	85|53	69	2	0|0|0|0|0|0|0|0	1	1	1	690	0
GIGYF1_CT	NP_001244120.1	DDX6	32|36	34	2	0|0|0|0|0|0|0|0	1	1	1	340	0
GIGYF1_NT	NP_001035982.1	DIAPH3	6|13	9.5	2	0|0|0|0|5|0|0|0	0.91	0.98	0.91	7.6	0
GIGYF1_NT	NP_001139586.1	DIP2A	5|5	5	2	2|0|0|0|0|0|0|0	0.96	0.96	0.96	10	0
GIGYF1_CT	NP_004738.3	DLG5	83|67	75	2	0|0|0|0|4|4|0|0	1	1	1	37.5	0
GIGYF1_NT	NP_004738.3	DLG5	19|34	26.5	2	0|0|0|0|4|4|0|0	1	1	1	13.25	0
GIGYF1_NT	NP_001138238.1	DNAJC7	3|4	3.5	2	0|0|0|0|0|0|0|0	1	1	1	35	0
GIGYF1_CT	NP_001005360.1	DNM2	8|9	8.5	2	0|0|0|0|0|0|0|0	1	1	1	85	0
GIGYF1_NT	NP_001005360.1	DNM2	6|10	8	2	0|0|0|0|0|0|0|0	1	1	1	80	0
GIGYF1_CT	NP_056036.1	DNMBP	12|8	10	2	0|0|0|0|0|0|0|0	1	1	1	100	0
GIGYF1_NT	NP_056036.1	DNMBP	9|8	8.5	2	0|0|0|0|0|0|0|0	1	1	1	85	0
GIGYF1_NT	NP_004138.1	DRG1	2|3	2.5	2	0|0|0|0|0|0|0|0	0.98	1	0.98	25	0
GIGYF1_NT	NP_004406.2	DSP	126|155	140.5	2	22|7|3|0|38|21|5|2	1	1	1	6.39	0
GIGYF1_CT	NP_004406.2	DSP	101|103	102	2	22|7|3|0|38|21|5|2	1	1	1	4.64	0
GIGYF1_NT	NP_055463.1	DZIP3	2|6	4	2	0|0|0|0|0|0|0|0	0.99	1	0.99	40	0
GIGYF1_CT	NP_001135915.1	EDC3	10|12	11	2	0|0|0|0|0|0|0|0	1	1	1	110	0
GIGYF1_NT	NP_001135915.1	EDC3	13|6	9.5	2	0|0|0|0|0|0|0|0	1	1	1	95	0
GIGYF1_NT	NP_001559.1	EIF3E	13|6	9.5	2	0|0|0|0|0|0|0|0	1	1	1	95	0
GIGYF1_CT	NP_001559.1	EIF3E	4|5	4.5	2	0|0|0|0|0|0|0|0	1	1	1	45	0
GIGYF1_NT	NP_001229852.1	EIF3L	16|11	13.5	2	0|0|0|0|0|0|0|0	1	1	1	135	0
GIGYF1_NT	NP_004837.1	EIF4E2	47|39	43	2	0|0|0|0|0|0|0|0	1	1	1	430	0
GIGYF1_CT	NP_004837.1	EIF4E2	12|14	13	2	0|0|0|0|0|0|0|0	1	1	1	130	0
GIGYF1_CT	NP_001157973.1	EIF4ENIF1	97|75	86	2	0|0|0|0|8|0|0|0	1	1	1	43	0
GIGYF1_NT	NP_001157973.1	EIF4ENIF1	87|80	83.5	2	0|0|0|0|8|0|0|0	1	1	1	41.75	0
GIGYF1_NT	NP_001034796.1	ENTR1	62|42	52	2	0|0|0|0|3|0|0|3	1	1	1	34.67	0
GIGYF1_CT	NP_001034796.1	ENTR1	38|36	37	2	0|0|0|0|3|0|0|3	1	1	1	24.67	0
GIGYF1_NT	NP_004438.3	EPS8	4|6	5	2	0|0|0|0|0|0|0|0	1	1	1	50	0
GIGYF1_CT	NP_829884.1	ERC1	41|46	43.5	2	0|0|0|0|6|9|0|0	1	1	1	11.6	0
GIGYF1_NT	NP_829884.1	ERC1	35|48	41.5	2	0|0|0|0|6|9|0|0	1	1	1	11.07	0
GIGYF1_CT	NP_004442.3	ESRRA	2|2	2	2	0|0|0|0|0|0|0|0	0.97	0.97	0.97	20	0
GIGYF1_NT	NP_001093881.1	FAM184A	23|23	23	2	0|0|0|0|0|0|0|0	1	1	1	230	0
GIGYF1_CT	NP_001093881.1	FAM184A	13|17	15	2	0|0|0|0|0|0|0|0	1	1	1	150	0
GIGYF1_NT	NP_001243595.1	FAM193A	13|10	11.5	2	0|0|0|0|0|0|0|0	1	1	1	115	0
GIGYF1_CT	NP_001243595.1	FAM193A	9|11	10	2	0|0|0|0|0|0|0|0	1	1	1	100	0
GIGYF1_NT	NP_940890.3	FAM83H	4|9	6.5	2	0|0|0|0|0|0|0|0	1	1	1	65	0
GIGYF1_NT	NP_004452.1	FARSA	9|16	12.5	2	0|0|0|0|0|0|0|0	1	1	1	125	0
GIGYF1_CT	NP_004452.1	FARSA	3|5	4	2	0|0|0|0|0|0|0|0	1	1	1	40	0
GIGYF1_CT	NP_001128409.1	FIP1L1	20|18	19	2	0|0|0|0|2|6|0|0	0.99	0.99	0.99	9.5	0
GIGYF1_NT	NP_001128409.1	FIP1L1	12|8	10	2	0|0|0|0|2|6|0|0	0.88	0.94	0.88	5	0.01
GIGYF1_NT	NP_001243194.1	FLII	3|2	2.5	2	0|0|0|0|0|0|0|0	0.98	1	0.98	25	0
GIGYF1_NT	NP_001172005.1	FMR1	4|4	4	2	0|0|0|0|3|0|0|0	0.83	0.83	0.85	5.33	0.01
GIGYF1_CT	NP_003925.1	FUBP3	39|34	36.5	2	0|0|0|0|6|5|0|3	1	1	1	10.43	0
GIGYF1_NT	NP_003925.1	FUBP3	30|21	25.5	2	0|0|0|0|6|5|0|3	1	1	1	7.29	0
GIGYF1_NT	NP_055501.2	GARRE1	26|27	26.5	2	0|0|0|0|0|0|0|0	1	1	1	265	0
GIGYF1_CT	NP_055501.2	GARRE1	19|20	19.5	2	0|0|0|0|0|0|0|0	1	1	1	195	0
GIGYF1_NT	NP_078799.2	GCC1	9|10	9.5	2	0|0|0|0|0|0|0|0	1	1	1	95	0
GIGYF1_NT	NP_056536.2	GEMIN4	9|8	8.5	2	0|0|0|0|0|0|0|0	1	1	1	85	0
GIGYF1_CT	NP_056536.2	GEMIN4	6|7	6.5	2	0|0|0|0|0|0|0|0	1	1	1	65	0
GIGYF1_NT	NP_001078923.1	GIT1	5|2	3.5	2	0|0|0|0|0|0|0|0	0.99	1	0.99	35	0
GIGYF1_NT	NP_001120707.2	GPBP1	6|7	6.5	2	0|0|0|0|0|0|0|0	1	1	1	65	0
GIGYF1_NT	NP_067652.1	GPBP1L1	14|13	13.5	2	0|0|0|0|0|0|0|0	1	1	1	135	0
GIGYF1_NT	NP_001127945.1	GSE1	11|8	9.5	2	0|0|0|0|2|0|0|0	1	1	1	19	0
GIGYF1_CT	NP_001127945.1	GSE1	5|7	6	2	0|0|0|0|2|0|0|0	0.97	0.99	0.97	12	0
GIGYF1_CT	NP_001159741.1	HAUS4	5|9	7	2	0|0|0|0|0|0|0|0	1	1	1	70	0
GIGYF1_NT	NP_001011699.1	HAUS8	4|2	3	2	0|0|0|0|0|0|0|0	0.99	1	0.99	30	0
GIGYF1_CT	NP_055692.2	HELZ	29|25	27	2	0|0|0|0|0|0|0|0	1	1	1	270	0
GIGYF1_NT	NP_055692.2	HELZ	15|10	12.5	2	0|0|0|0|0|0|0|0	1	1	1	125	0
GIGYF1_NT	NP_001092692.1	IFT74	22|42	32	2	0|0|0|0|3|2|0|0	1	1	1	25.6	0
GIGYF1_CT	NP_001092692.1	IFT74	15|15	15	2	0|0|0|0|3|2|0|0	1	1	1	12	0
GIGYF1_NT	NP_116116.1	INA	7|5	6	2	0|0|0|0|0|4|0|0	0.87	0.92	0.87	6	0.01
GIGYF1_NT	NP_001558.3	INPPL1	3|2	2.5	2	0|0|0|0|0|0|0|0	0.98	1	0.98	25	0
GIGYF1_CT	NP_001018864.2	IQCB1	3|3	3	2	0|0|0|0|0|0|0|0	1	1	1	30	0
GIGYF1_NT	NP_001020413.1	IRAK1	16|14	15	2	0|0|0|0|7|3|0|3	0.96	0.98	0.96	4.62	0
GIGYF1_NT	NP_001129663.1	KANK2	42|57	49.5	2	0|0|0|0|4|3|5|7	1	1	1	10.42	0
GIGYF1_CT	NP_001129663.1	KANK2	36|33	34.5	2	0|0|0|0|4|3|5|7	1	1	1	7.26	0
GIGYF1_NT	NP_055619.2	KIAA0753	2|3	2.5	2	0|0|0|0|0|0|0|0	0.98	1	0.99	25	0
GIGYF1_NT	NP_001091970.1	KIAA1217	18|10	14	2	0|0|0|0|0|0|0|0	1	1	1	140	0
GIGYF1_CT	NP_001091970.1	KIAA1217	6|6	6	2	0|0|0|0|0|0|0|0	1	1	1	60	0
GIGYF1_NT	NP_001138678.1	KIAA1671	212|143	177.5	2	0|0|0|0|5|2|2|0	1	1	1	78.89	0
GIGYF1_CT	NP_001138678.1	KIAA1671	140|118	129	2	0|0|0|0|5|2|2|0	1	1	1	57.33	0
GIGYF1_CT	NP_055690.1	KIF14	48|39	43.5	2	0|0|0|0|4|0|0|0	1	1	1	43.5	0
GIGYF1_NT	NP_055690.1	KIF14	45|41	43	2	0|0|0|0|4|0|0|0	1	1	1	43	0
GIGYF1_CT	NP_006603.2	KIF1C	3|2	2.5	2	0|0|0|0|0|2|0|0	0.74	0.83	0.74	5	0.01
GIGYF1_NT	NP_940927.2	KIF7	28|38	33	2	0|0|0|0|0|0|0|0	1	1	1	330	0
GIGYF1_CT	NP_940927.2	KIF7	20|22	21	2	0|0|0|0|0|0|0|0	1	1	1	210	0
GIGYF1_NT	NP_001156494.1	KIZ	11|6	8.5	2	0|0|0|0|0|0|0|0	1	1	1	85	0
GIGYF1_CT	NP_001156494.1	KIZ	2|2	2	2	0|0|0|0|0|0|0|0	0.97	0.97	0.97	20	0
GIGYF1_NT	NP_055523.1	KNTC1	6|7	6.5	2	0|0|0|0|0|0|0|0	1	1	1	65	0
GIGYF1_CT	NP_055523.1	KNTC1	4|4	4	2	0|0|0|0|0|0|0|0	1	1	1	40	0
GIGYF1_CT	NP_002256.2	KPNB1	4|3	3.5	2	0|0|0|0|0|0|0|0	1	1	1	35	0
GIGYF1_NT	NP_004681.1	LATS1	8|5	6.5	2	0|0|0|0|0|0|0|0	1	1	1	65	0
GIGYF1_CT	NP_055387.2	LATS2	6|5	5.5	2	0|0|0|0|0|0|0|0	1	1	1	55	0
GIGYF1_NT	NP_055387.2	LATS2	5|4	4.5	2	0|0|0|0|0|0|0|0	1	1	1	45	0
GIGYF1_CT	NP_055055.1	LIMD1	11|7	9	2	0|0|0|0|0|0|0|0	1	1	1	90	0
GIGYF1_NT	NP_055055.1	LIMD1	10|8	9	2	0|0|0|0|0|0|0|0	1	1	1	90	0
GIGYF1_NT	NP_005349.3	LMO7	4|3	3.5	2	0|0|0|0|0|0|0|0	1	1	1	35	0
GIGYF1_NT	NP_001161143.1	LPP	18|11	14.5	2	0|0|0|0|6|0|0|0	0.97	0.99	0.97	9.67	0
GIGYF1_CT	NP_001161143.1	LPP	6|11	8.5	2	0|0|0|0|6|0|0|0	0.87	0.94	0.87	5.67	0.01
GIGYF1_NT	NP_208325.3	LRRCC1	2|4	3	2	0|0|0|0|0|0|0|0	0.99	1	0.99	30	0
GIGYF1_CT	NP_001107565.1	LSM14A	16|24	20	2	0|0|0|0|3|0|0|0	1	1	1	26.67	0
GIGYF1_NT	NP_001107565.1	LSM14A	18|12	15	2	0|0|0|0|3|0|0|0	1	1	1	20	0
GIGYF1_NT	NP_653304.2	LSM14B	5|9	7	2	0|0|0|0|0|0|0|0	1	1	1	70	0
GIGYF1_CT	NP_653304.2	LSM14B	7|5	6	2	0|0|0|0|0|0|0|0	1	1	1	60	0
GIGYF1_NT	NP_001136018.1	LUZP1	76|35	55.5	2	0|0|0|0|14|10|11|7	1	1	1	5.29	0
GIGYF1_NT	NP_115805.1	LZTS2	45|68	56.5	2	0|0|0|0|0|0|0|0	1	1	1	565	0
GIGYF1_CT	NP_115805.1	LZTS2	51|48	49.5	2	0|0|0|0|0|0|0|0	1	1	1	495	0
GIGYF1_NT	NP_001120797.1	MAD2L2	4|8	6	2	0|0|0|0|0|0|0|0	1	1	1	60	0
GIGYF1_NT	NP_001005332.1	MAGED1	24|15	19.5	2	0|0|0|0|0|0|0|0	1	1	1	195	0
GIGYF1_CT	NP_001005332.1	MAGED1	16|19	17.5	2	0|0|0|0|0|0|0|0	1	1	1	175	0
GIGYF1_CT	NP_001171927.1	MARF1	9|6	7.5	2	0|0|0|0|0|0|0|0	1	1	1	75	0
GIGYF1_NT	NP_001171927.1	MARF1	4|3	3.5	2	0|0|0|0|0|0|0|0	1	1	1	35	0
GIGYF1_CT	NP_940953.2	MIA3	4|5	4.5	2	0|0|0|0|0|0|0|0	1	1	1	45	0
GIGYF1_CT	NP_001020108.1	MINK1	4|2	3	2	0|0|0|0|0|0|0|0	0.99	1	0.99	30	0
GIGYF1_NT	NP_073619.2	MPHOSPH9	54|46	50	2	0|0|0|0|0|0|0|0	1	1	1	500	0
GIGYF1_CT	NP_073619.2	MPHOSPH9	46|42	44	2	0|0|0|0|0|0|0|0	1	1	1	440	0
GIGYF1_CT	NP_060647.2	N4BP2	28|22	25	2	0|0|0|0|0|0|0|0	1	1	1	250	0
GIGYF1_NT	NP_060647.2	N4BP2	10|9	9.5	2	0|0|0|0|0|0|0|0	1	1	1	95	0
GIGYF1_NT	NP_001004720.1	NCK2	4|5	4.5	2	0|0|0|0|0|0|0|0	1	1	1	45	0
GIGYF1_NT	NP_001032895.2	NCKAP5L	73|68	70.5	2	0|0|0|0|0|0|0|0	1	1	1	705	0
GIGYF1_CT	NP_001032895.2	NCKAP5L	41|38	39.5	2	0|0|0|0|0|0|0|0	1	1	1	395	0
GIGYF1_CT	NP_001177369.1	NCOR1	12|5	8.5	2	0|0|0|0|6|0|0|0	0.83	0.95	0.84	5.67	0.01
GIGYF1_NT	NP_001070729.2	NCOR2	7|8	7.5	2	0|0|0|0|0|0|0|0	1	1	1	75	0
GIGYF1_CT	NP_001070729.2	NCOR2	3|4	3.5	2	0|0|0|0|0|0|0|0	1	1	1	35	0
GIGYF1_NT	NP_006092.1	NDC80	5|7	6	2	0|0|0|0|0|0|0|0	1	1	1	60	0
GIGYF1_NT	NP_001128647.1	NEDD1	42|32	37	2	0|0|0|0|0|0|0|0	1	1	1	370	0
GIGYF1_CT	NP_001128647.1	NEDD1	26|27	26.5	2	0|0|0|0|0|0|0|0	1	1	1	265	0
GIGYF1_NT	NP_001180462.1	NEK4	6|3	4.5	2	0|0|0|0|0|0|0|0	1	1	1	45	0
GIGYF1_CT	NP_945327.2	NELFCD	5|7	6	2	0|0|0|0|2|0|0|0	0.97	0.99	0.97	12	0
GIGYF1_NT	NP_945327.2	NELFCD	4|4	4	2	0|0|0|0|2|0|0|0	0.92	0.92	0.92	8	0
GIGYF1_CT	NP_065972.3	NIN	39|41	40	2	0|0|0|0|0|0|0|0	1	1	1	400	0
GIGYF1_NT	NP_065972.3	NIN	2|13	7.5	2	0|0|0|0|0|0|0|0	0.99	1	0.99	75	0
GIGYF1_CT	NP_001099040.1	NUDT19	14|13	13.5	2	0|0|0|0|0|0|0|0	1	1	1	135	0
GIGYF1_NT	NP_001099040.1	NUDT19	10|9	9.5	2	0|0|0|0|0|0|0|0	1	1	1	95	0
GIGYF1_NT	NP_113611.2	NUF2	4|3	3.5	2	0|0|0|0|0|0|0|0	1	1	1	35	0
GIGYF1_CT	NP_065134.1	NUP107	8|7	7.5	2	0|0|0|0|8|0|0|0	0.79	0.83	0.8	3.75	0.01
GIGYF1_NT	NP_031368.1	NUP42	4|3	3.5	2	0|0|0|0|0|0|0|0	1	1	1	35	0
GIGYF1_NT	NP_059122.2	NUP54	20|19	19.5	2	0|0|0|0|0|0|0|0	1	1	1	195	0
GIGYF1_CT	NP_059122.2	NUP54	12|12	12	2	0|0|0|0|0|0|0|0	1	1	1	120	0
GIGYF1_NT	NP_001008564.1	NUP58	7|11	9	2	0|0|0|0|0|0|0|0	1	1	1	90	0
GIGYF1_CT	NP_001008564.1	NUP58	8|8	8	2	0|0|0|0|0|0|0|0	1	1	1	80	0
GIGYF1_NT	NP_001180286.1	NUP62	24|20	22	2	0|0|0|0|2|0|0|0	1	1	1	44	0
GIGYF1_CT	NP_001180286.1	NUP62	13|10	11.5	2	0|0|0|0|2|0|0|0	1	1	1	23	0
GIGYF1_CT	NP_002523.2	NUP88	19|16	17.5	2	0|0|0|0|0|4|0|3	1	1	1	10	0
GIGYF1_NT	NP_002523.2	NUP88	15|13	14	2	0|0|0|0|0|4|0|3	0.99	1	0.99	8	0
GIGYF1_NT	NP_079357.2	NYNRIN	3|6	4.5	2	0|0|0|0|0|0|0|0	1	1	1	45	0
GIGYF1_NT	NP_001229281.1	ODF2	15|6	10.5	2	0|0|0|0|0|0|0|0	1	1	1	105	0
GIGYF1_CT	NP_001229281.1	ODF2	7|3	5	2	0|0|0|0|0|0|0|0	1	1	1	50	0
GIGYF1_NT	NP_001007023.2	ODF2L	4|8	6	2	0|0|0|0|0|0|0|0	1	1	1	60	0
GIGYF1_NT	NP_003602.1	OFD1	95|88	91.5	2	0|0|0|0|7|3|0|0	1	1	1	36.6	0
GIGYF1_CT	NP_003602.1	OFD1	84|88	86	2	0|0|0|0|7|3|0|0	1	1	1	34.4	0
GIGYF1_NT	NP_001014831.1	PAK4	9|11	10	2	0|0|0|0|4|4|0|0	0.92	0.95	0.92	5	0
GIGYF1_NT	NP_001159581.1	PALLD	9|10	9.5	2	0|0|0|0|0|0|0|0	1	1	1	95	0
GIGYF1_CT	NP_001159581.1	PALLD	2|3	2.5	2	0|0|0|0|0|0|0|0	0.98	1	0.98	25	0
GIGYF1_NT	NP_787050.6	PAN3	3|2	2.5	2	0|0|0|0|0|0|0|0	0.98	1	0.98	25	0
GIGYF1_CT	NP_689929.2	PATL1	25|25	25	2	0|0|0|0|0|0|0|0	1	1	1	250	0
GIGYF1_NT	NP_689929.2	PATL1	28|17	22.5	2	0|0|0|0|0|0|0|0	1	1	1	225	0
GIGYF1_CT	NP_006022.3	PCNT	59|92	75.5	2	0|0|0|0|0|0|0|0	1	1	1	755	0
GIGYF1_NT	NP_006022.3	PCNT	6|17	11.5	2	0|0|0|0|0|0|0|0	1	1	1	115	0
GIGYF1_NT	NP_005442.2	PDLIM7	7|7	7	2	0|0|0|0|0|0|0|0	1	1	1	70	0
GIGYF1_CT	NP_005442.2	PDLIM7	5|5	5	2	0|0|0|0|0|0|0|0	1	1	1	50	0
GIGYF1_NT	NP_000310.2	PEX5	3|2	2.5	2	0|0|0|0|0|0|0|0	0.98	1	0.98	25	0
GIGYF1_CT	NP_036525.1	PFAS	14|15	14.5	2	0|2|0|0|5|2|0|9	0.72	0.79	0.72	3.22	0.01
GIGYF1_CT	NP_006337.2	PIBF1	10|9	9.5	2	0|0|0|0|0|0|0|0	1	1	1	95	0
GIGYF1_NT	NP_006337.2	PIBF1	9|4	6.5	2	0|0|0|0|0|0|0|0	1	1	1	65	0
GIGYF1_NT	NP_002636.2	PIK3C2A	14|11	12.5	2	0|0|0|0|0|0|0|0	1	1	1	125	0
GIGYF1_CT	NP_002636.2	PIK3C2A	7|8	7.5	2	0|0|0|0|0|0|0|0	1	1	1	75	0
GIGYF1_NT	NP_006247.1	PKN2	6|6	6	2	0|0|0|0|4|0|0|0	0.88	0.88	0.89	6	0.01
GIGYF1_CT	NP_006247.1	PKN2	3|4	3.5	2	0|0|0|0|4|0|0|0	0.69	0.76	0.7	3.5	0.01
GIGYF1_CT	NP_001025055.1	PLEKHG1	43|39	41	2	0|0|0|0|0|0|0|0	1	1	1	410	0
GIGYF1_NT	NP_001025055.1	PLEKHG1	40|19	29.5	2	0|0|0|0|0|0|0|0	1	1	1	295	0
GIGYF1_NT	NP_005021.2	PLK1	8|6	7	2	0|0|0|0|0|0|0|0	1	1	1	70	0
GIGYF1_CT	NP_758440.1	POC1B	2|4	3	2	0|0|0|0|0|0|0|0	0.99	1	0.99	30	0
GIGYF1_NT	NP_001092741.1	POC5	14|9	11.5	2	0|0|0|0|0|0|0|0	1	1	1	115	0
GIGYF1_NT	NP_056131.2	PPP1R13B	24|19	21.5	2	0|0|0|0|0|0|0|0	1	1	1	215	0
GIGYF1_CT	NP_056131.2	PPP1R13B	13|8	10.5	2	0|0|0|0|0|0|0|0	1	1	1	105	0
GIGYF1_NT	NP_001155198.1	PPP2R5C	5|4	4.5	2	0|0|0|0|0|0|0|0	1	1	1	45	0
GIGYF1_CT	NP_001034976.2	PROSER3	5|4	4.5	2	0|0|0|0|0|0|0|0	1	1	1	45	0
GIGYF1_NT	NP_001034976.2	PROSER3	5|4	4.5	2	0|0|0|0|0|0|0|0	1	1	1	45	0
GIGYF1_CT	NP_037450.2	PRRC2B	38|39	38.5	2	0|0|0|0|0|0|0|0	1	1	1	385	0
GIGYF1_NT	NP_037450.2	PRRC2B	18|20	19	2	0|0|0|0|0|0|0|0	1	1	1	190	0
GIGYF1_NT	NP_006494.1	PSMC4	2|3	2.5	2	0|0|0|0|0|0|0|0	0.98	1	0.98	25	0
GIGYF1_NT	NP_001074324.1	PXN	11|7	9	2	0|0|0|0|2|0|2|6	0.69	0.92	0.71	3.6	0.01
GIGYF1_CT	NP_001157858.1	RAPGEF6	5|5	5	2	0|0|0|0|6|0|0|0	0.71	0.71	0.71	3.33	0.01
GIGYF1_NT	NP_001158218.1	RASSF8	13|8	10.5	2	0|0|0|0|0|0|0|0	1	1	1	105	0
GIGYF1_CT	NP_001158218.1	RASSF8	5|5	5	2	0|0|0|0|0|0|0|0	1	1	1	50	0
GIGYF1_CT	NP_597709.2	RAVER1	14|9	11.5	2	0|0|0|0|0|0|0|0	1	1	1	115	0
GIGYF1_NT	NP_597709.2	RAVER1	13|9	11	2	0|0|0|0|0|0|0|0	1	1	1	110	0
GIGYF1_NT	NP_060517.1	RBM22	4|7	5.5	2	0|0|0|0|0|0|0|0	1	1	1	55	0
GIGYF1_CT	NP_444271.2	RBM33	4|3	3.5	2	0|0|0|0|0|0|0|4	0.69	0.76	0.69	3.5	0.01
GIGYF1_CT	NP_742068.1	RC3H1	9|11	10	2	0|0|0|0|0|0|0|0	1	1	1	100	0
GIGYF1_NT	NP_742068.1	RC3H1	2|2	2	2	0|0|0|0|0|0|0|0	0.97	0.97	0.97	20	0
GIGYF1_CT	NP_001094058.1	RC3H2	10|11	10.5	2	0|0|0|0|0|0|0|0	1	1	1	105	0
GIGYF1_NT	NP_001094058.1	RC3H2	7|2	4.5	2	0|0|0|0|0|0|0|0	0.99	1	0.99	45	0
GIGYF1_NT	NP_001070707.1	RNF214	44|34	39	2	0|0|0|0|0|0|0|0	1	1	1	390	0
GIGYF1_CT	NP_001070707.1	RNF214	43|33	38	2	0|0|0|0|0|0|0|0	1	1	1	380	0
GIGYF1_NT	NP_001121369.1	RPGRIP1L	32|27	29.5	2	0|0|0|0|0|0|0|0	1	1	1	295	0
GIGYF1_CT	NP_001121369.1	RPGRIP1L	22|23	22.5	2	0|0|0|0|0|0|0|0	1	1	1	225	0
GIGYF1_NT	NP_055121.1	RTCB	3|2	2.5	2	0|0|0|0|0|0|0|0	0.98	1	0.98	25	0
GIGYF1_NT	NP_001129471.1	RUSC2	7|5	6	2	0|0|0|0|0|0|0|0	1	1	1	60	0
GIGYF1_CT	NP_001129471.1	RUSC2	3|6	4.5	2	0|0|0|0|0|0|0|0	1	1	1	45	0
GIGYF1_NT	NP_060498.2	SAMD4B	10|11	10.5	2	0|0|0|0|0|0|0|0	1	1	1	105	0
GIGYF1_CT	NP_060498.2	SAMD4B	6|5	5.5	2	0|0|0|0|0|0|0|0	1	1	1	55	0
GIGYF1_NT	NP_919268.1	SASS6	12|8	10	2	0|0|0|0|0|0|0|0	1	1	1	100	0
GIGYF1_NT	NP_653244.2	SCLT1	14|10	12	2	0|0|0|0|0|0|0|0	1	1	1	120	0
GIGYF1_NT	NP_060458.3	SCYL2	23|14	18.5	2	3|0|0|0|5|0|0|0	0.99	1	0.99	9.25	0
GIGYF1_CT	NP_055681.1	SEC16A	21|23	22	2	4|0|0|0|7|2|4|7	1	1	1	4	0
GIGYF1_NT	NP_001009555.3	SH3D19	24|11	17.5	2	0|0|0|0|0|0|0|2	1	1	1	35	0
GIGYF1_CT	NP_001009555.3	SH3D19	4|5	4.5	2	0|0|0|0|0|0|0|2	0.94	0.96	0.94	9	0
GIGYF1_NT	NP_056006.1	SIK2	8|11	9.5	2	0|0|0|0|0|0|0|0	1	1	1	95	0
GIGYF1_CT	NP_056006.1	SIK2	3|4	3.5	2	0|0|0|0|0|0|0|0	1	1	1	35	0
GIGYF1_NT	NP_056371.1	SIPA1L1	37|29	33	2	0|0|0|0|0|0|0|0	1	1	1	330	0
GIGYF1_CT	NP_056371.1	SIPA1L1	36|26	31	2	0|0|0|0|0|0|0|0	1	1	1	310	0
GIGYF1_CT	NP_065859.3	SIPA1L2	63|63	63	2	0|0|0|0|0|0|0|0	1	1	1	630	0
GIGYF1_NT	NP_065859.3	SIPA1L2	53|67	60	2	0|0|0|0|0|0|0|0	1	1	1	600	0
GIGYF1_NT	NP_055888.1	SIPA1L3	29|35	32	2	0|0|0|0|0|0|0|0	1	1	1	320	0
GIGYF1_CT	NP_055888.1	SIPA1L3	19|17	18	2	0|0|0|0|0|0|0|0	1	1	1	180	0
GIGYF1_NT	NP_036369.2	SIRT2	5|9	7	2	0|0|0|0|0|0|0|0	1	1	1	70	0
GIGYF1_CT	NP_775179.1	SMG7	45|47	46	2	0|0|0|0|0|0|0|0	1	1	1	460	0
GIGYF1_NT	NP_775179.1	SMG7	35|24	29.5	2	0|0|0|0|0|0|0|0	1	1	1	295	0
GIGYF1_NT	NP_003082.1	SNRPB	13|7	10	2	0|0|0|0|0|0|0|0	1	1	1	100	0
GIGYF1_CT	NP_003082.1	SNRPB	5|5	5	2	0|0|0|0|0|0|0|0	1	1	1	50	0
GIGYF1_NT	NP_001253990.1	SNX17	3|4	3.5	2	0|0|0|0|0|0|0|0	1	1	1	35	0
GIGYF1_NT	NP_006452.3	SPAG5	24|36	30	2	0|0|0|0|11|0|0|2	0.98	0.99	0.98	9.23	0
GIGYF1_CT	NP_006452.3	SPAG5	28|28	28	2	0|0|0|0|11|0|0|2	0.98	0.98	0.98	8.62	0
GIGYF1_CT	NP_653319.1	SPICE1	3|5	4	2	0|0|0|0|0|0|0|0	1	1	1	40	0
GIGYF1_NT	NP_079524.2	SRCIN1	6|2	4	2	0|0|0|0|0|0|0|0	0.99	1	0.99	40	0
GIGYF1_NT	NP_001041631.1	STIL	4|6	5	2	0|0|0|0|0|0|0|0	1	1	1	50	0
GIGYF1_NT	NP_006810.1	STIP1	6|4	5	2	0|0|0|0|0|0|0|0	1	1	1	50	0
GIGYF1_NT	NP_005852.2	STUB1	3|2	2.5	2	0|0|0|0|0|0|0|0	0.98	1	0.98	25	0
GIGYF1_NT	NP_848604.3	STXBP4	14|26	20	2	0|0|0|0|0|0|0|0	1	1	1	200	0
GIGYF1_CT	NP_848604.3	STXBP4	3|9	6	2	0|0|0|0|0|0|0|0	1	1	1	60	0
GIGYF1_NT	NP_663780.2	SYNM	37|44	40.5	2	0|0|0|0|0|0|0|0	1	1	1	405	0
GIGYF1_CT	NP_663780.2	SYNM	17|14	15.5	2	0|0|0|0|0|0|0|0	1	1	1	155	0
GIGYF1_NT	NP_079426.2	TARS2	2|2	2	2	0|0|0|0|0|0|0|0	0.97	0.97	0.97	20	0
GIGYF1_CT	NP_001138560.1	TBC1D31	18|16	17	2	0|0|0|0|0|0|0|0	1	1	1	170	0
GIGYF1_NT	NP_001138560.1	TBC1D31	10|13	11.5	2	0|0|0|0|0|0|0|0	1	1	1	115	0
GIGYF1_NT	NP_037386.1	TBK1	4|7	5.5	2	0|0|0|0|0|0|0|0	1	1	1	55	0
GIGYF1_CT	NP_037386.1	TBK1	3|3	3	2	0|0|0|0|0|0|0|0	1	1	1	30	0
GIGYF1_CT	NP_055541.1	TBKBP1	23|25	24	2	0|0|0|0|0|0|0|0	1	1	1	240	0
GIGYF1_NT	NP_055541.1	TBKBP1	14|7	10.5	2	0|0|0|0|0|0|0|0	1	1	1	105	0
GIGYF1_NT	NP_001137324.1	TCHP	45|37	41	2	0|0|0|0|0|0|0|0	1	1	1	410	0
GIGYF1_CT	NP_001137324.1	TCHP	32|30	31	2	0|0|0|0|0|0|0|0	1	1	1	310	0
GIGYF1_NT	NP_001139542.1	TDRD3	37|30	33.5	2	0|0|0|0|0|2|0|3	1	1	1	26.8	0
GIGYF1_CT	NP_001139542.1	TDRD3	29|23	26	2	0|0|0|0|0|2|0|3	1	1	1	20.8	0
GIGYF1_NT	NP_057195.2	TELO2	20|20	20	2	0|0|0|0|0|0|0|0	1	1	1	200	0
GIGYF1_CT	NP_057195.2	TELO2	14|13	13.5	2	0|0|0|0|0|0|0|0	1	1	1	135	0
GIGYF1_CT	NP_003248.3	TJP1	51|45	48	2	0|0|0|0|22|3|16|9	0.9	0.97	0.91	3.84	0.01
GIGYF1_NT	NP_001239314.1	TNIP1	21|22	21.5	2	0|0|0|0|0|0|0|0	1	1	1	215	0
GIGYF1_CT	NP_001239314.1	TNIP1	11|10	10.5	2	0|0|0|0|0|0|0|0	1	1	1	105	0
GIGYF1_CT	NP_001129667.1	TNPO2	2|3	2.5	2	0|0|0|0|0|0|0|0	0.98	1	0.98	25	0
GIGYF1_CT	NP_055309.2	TNRC6A	133|124	128.5	2	0|0|0|0|3|0|0|0	1	1	1	171.33	0
GIGYF1_NT	NP_055309.2	TNRC6A	118|127	122.5	2	0|0|0|0|3|0|0|0	1	1	1	163.33	0
GIGYF1_CT	NP_001155973.1	TNRC6B	282|234	258	2	0|0|0|0|0|2|0|0	1	1	1	516	0
GIGYF1_NT	NP_001155973.1	TNRC6B	263|217	240	2	0|0|0|0|0|2|0|0	1	1	1	480	0
GIGYF1_CT	NP_001136112.1	TNRC6C	78|73	75.5	2	0|0|0|0|0|0|0|0	1	1	1	755	0
GIGYF1_NT	NP_001136112.1	TNRC6C	76|56	66	2	0|0|0|0|0|0|0|0	1	1	1	660	0
GIGYF1_CT	NP_000537.3	TP53	16|11	13.5	2	0|0|0|0|0|0|0|0	1	1	1	135	0
GIGYF1_NT	NP_000537.3	TP53	14|13	13.5	2	0|0|0|0|0|0|0|0	1	1	1	135	0
GIGYF1_NT	NP_001026855.2	TP53BP2	47|42	44.5	2	0|0|0|0|16|3|7|19	0.94	0.98	0.97	3.96	0
GIGYF1_CT	NP_001005207.1	TRIM37	24|30	27	2	0|0|0|0|0|0|0|0	1	1	1	270	0
GIGYF1_NT	NP_001005207.1	TRIM37	23|16	19.5	2	0|0|0|0|0|0|0|0	1	1	1	195	0
GIGYF1_NT	NP_112223.1	TRIM56	3|3	3	2	0|0|0|0|0|0|0|0	1	1	1	30	0
GIGYF1_CT	NP_112223.1	TRIM56	3|2	2.5	2	0|0|0|0|0|0|0|0	0.98	1	0.98	25	0
GIGYF1_NT	NP_003293.2	TRIP6	10|7	8.5	2	0|0|0|0|0|0|0|0	1	1	1	85	0
GIGYF1_CT	NP_003293.2	TRIP6	3|4	3.5	2	0|0|0|0|0|0|0|0	1	1	1	35	0
GIGYF1_NT	NP_005471.3	TROAP	8|13	10.5	2	0|0|0|0|0|0|0|0	1	1	1	105	0
GIGYF1_CT	NP_005471.3	TROAP	7|7	7	2	0|0|0|0|0|0|0|0	1	1	1	70	0
GIGYF1_CT	NP_001138890.1	TTC28	69|75	72	2	10|0|0|5|14|13|2|3	1	1	1	6.86	0
GIGYF1_NT	NP_001138890.1	TTC28	56|59	57.5	2	10|0|0|5|14|13|2|3	1	1	1	5.48	0
GIGYF1_NT	NP_003585.3	TTF2	21|29	25	2	0|0|0|0|0|0|0|0	1	1	1	250	0
GIGYF1_NT	NP_001160163.1	TTK	25|20	22.5	2	0|0|0|0|4|0|5|7	1	1	1	5.62	0
GIGYF1_CT	NP_001160163.1	TTK	13|12	12.5	2	0|0|0|0|4|0|5|7	0.68	0.77	0.76	3.12	0.01
GIGYF1_NT	NP_001243546.1	TUBGCP2	18|9	13.5	2	0|0|0|0|0|0|0|0	1	1	1	135	0
GIGYF1_CT	NP_001243546.1	TUBGCP2	6|7	6.5	2	0|0|0|0|0|0|0|0	1	1	1	65	0
GIGYF1_NT	NP_060830.2	TXLNG	12|14	13	2	0|0|0|0|2|0|0|0	1	1	1	26	0
GIGYF1_NT	NP_060919.2	UBAP2	39|31	35	2	0|0|0|0|8|2|6|7	1	1	1	6.09	0
GIGYF1_CT	NP_060919.2	UBAP2	26|26	26	2	0|0|0|0|8|2|6|7	1	1	1	4.52	0
GIGYF1_NT	NP_001073888.2	UNK	7|12	9.5	2	0|0|0|0|0|0|0|0	1	1	1	95	0
GIGYF1_CT	NP_001073888.2	UNK	9|8	8.5	2	0|0|0|0|0|0|0|0	1	1	1	85	0
GIGYF1_CT	NP_002902.2	UPF1	5|4	4.5	2	0|0|0|0|0|0|0|0	1	1	1	45	0
GIGYF1_NT	NP_689799.3	USP54	46|48	47	2	0|0|0|0|0|0|0|0	1	1	1	470	0
GIGYF1_CT	NP_689799.3	USP54	39|33	36	2	0|0|0|0|0|0|0|0	1	1	1	360	0
GIGYF1_CT	NP_079479.1	WDCP	2|2	2	2	0|0|0|0|0|0|0|0	0.97	0.97	0.97	20	0
GIGYF1_CT	NP_060853.3	WDR33	6|5	5.5	2	0|0|0|0|0|0|0|0	1	1	1	55	0
GIGYF1_NT	NP_060853.3	WDR33	4|2	3	2	0|0|0|0|0|0|0|0	0.99	1	0.99	30	0
GIGYF1_CT	NP_060268.2	YTHDF1	15|17	16	2	0|0|0|0|0|0|0|0	1	1	1	160	0
GIGYF1_CT	NP_001166299.1	YTHDF2	30|28	29	2	0|0|0|0|4|0|0|3	1	1	1	16.57	0
GIGYF1_NT	NP_006752.1	YWHAE	11|11	11	2	0|0|0|0|0|0|0|0	1	1	1	110	0
GIGYF1_CT	NP_006752.1	YWHAE	4|4	4	2	0|0|0|0|0|0|0|0	1	1	1	40	0
GIGYF1_CT	NP_054872.2	ZC3H7A	12|12	12	2	0|0|0|0|0|0|0|0	1	1	1	120	0
GIGYF1_NT	NP_054872.2	ZC3H7A	8|6	7	2	0|0|0|0|0|0|0|0	1	1	1	70	0
GIGYF1_CT	NP_060060.3	ZC3H7B	6|6	6	2	0|0|0|0|0|0|0|0	1	1	1	60	0
GIGYF1_CT	NP_060212.4	ZCCHC2	2|2	2	2	0|0|0|0|0|0|0|0	0.97	0.97	0.97	20	0
GIGYF1_NT	NP_835461.2	ZNF598	124|168	146	2	0|0|0|0|4|0|0|0	1	1	1	146	0
GIGYF1_CT	NP_835461.2	ZNF598	131|108	119.5	2	0|0|0|0|4|0|0|0	1	1	1	119.5	0
