## Supplementary Table 2 for "Repression of mRNA translation initiation by GIGYF1 via blocking the eIF3-eIF4G1 interaction"

### Sheet: Sheet1
Name	Sequence (5' to 3')	Application
IFN-β-Fwd	AAACTCATGAGCAGTCTGCA	RT-PCR
IFN-β-Rv	AGGAGATCTTCAGTTTCGGAGG	RT-PCR
GAPDH-Fwd	TGGGTGTGAACCATGAGAAG	RT-PCR
GAPDH-Rv	ATGGACTGTGGTCATGAGTC	RT-PCR
GIGYF1 (4EHP BM Mut)-Fwd	CTGACGCCCGTGCTGGGCGAGAGGAAGCGGCGGCTCTC	Cloning
GIGYF1 (4EHP BM Mut)-Rv	GAGAGCCGCCGCTTCCTCTCGCCCAGCACGGGCGTCAG	Cloning
GIGYF1 (GYF Mut)-Fwd	CACCAGCAGTGACATGGAAGCGGCGGCGGCCTGGAACCACTCTGC	Cloning
GIGYF1 (GYF Mut)-Rv	GCAGAGTGGTTCCAGGCCGCCGCCGCTTCCATGTCACTGCTGGTG	Cloning
GIGYF1(1-551)-Fwd	GAGCTCGAGATGGCAGCAGAGACACTCAA	Cloning
GIGYF1(1-551)-RV	GAGGCGGCCGCCTACAGCCGCTCCTGGTCCATG	Cloning
GIGYF1(1-684)-Fwd	GAGCTCGAGATGGCAGCAGAGACACTCAA	Cloning
GIGYF1(1-684)-RV	GAGGCGGCCGCCTATTTATGTTGCAGCTGGAGT	Cloning
GIGYF1(1-839)-Fwd	GAGCTCGAGATGGCAGCAGAGACACTCAA	Cloning
GIGYF1(1-839)-RV	GAGGCGGCCGCCTACCCCAGGCCGCTGCTGCCG	Cloning
GIGYF1(1-239)-Fwd	GAGCTCGAGATGGCAGCAGAGACACTCAA	Cloning
GIGYF1(1-239)-RV	GAGGCGGCCGCCTAGCCAGCAGAGCGGGGACCA	Cloning
GIGYF1(229-417)-Fwd	GAGCTCGAGATGGCCAGCCCTGATGGTGGTCCCCG	Cloning
GIGYF1(229-417)-RV	GAGGCGGCCGCCTATCCGGGTGGGCCAGCAGAGGAGC	Cloning
GIGYF1(407-551)-Fwd	GAGCTCGAGATGCCCGGGGTGGGCTCCTCTGC	Cloning
GIGYF1(407-551)-RV	GAGGCGGCCGCCTACAGCCGCTCCTGGTCCATGTTTC	Cloning
GIGYF1(541-839)-Fwd	GAGCTCGAGATG CCACTGCTGGGAAACATGGAC	Cloning
GIGYF1(541-839)-RV	GAGGCGGCCGCCTACCCCAGGCCGCTGCTGCCG	Cloning
GIGYF1(829-1035)-Fwd	GAGCTCGAGATG GACAAGAGTGGGGGCGGCAG	Cloning
GIGYF1(829-1035)-RV	GAGGCGGCCGCCTAGTAGTCATCCACGCTCTCGAT	Cloning
GIGYF1 sgRNA#1-Fwd	5'-CACCGTGACTACCGTTATGGGCGAG-3'	CRISPR
GIGYF1 sgRNA#1-Rv	5'-AAACCTCGCCCATAACGGTAGTCAC-3'	CRISPR
GIGYF1 sgRNA#2-Fwd	5'-CACC AGCTGGCTGACTACCGTTAT-3'	CRISPR
GIGYF1 sgRNA#2-Rv	5'-AAACATAACGGTAGTCAGCCAGCTC-3'	CRISPR
GIGYF1 sgRNA#3-Fwd	5'-CACCGAAGCTGGCTGACTACCGTTA-3'	CRISPR
GIGYF1 sgRNA#3-Rv	5'-AAACTAACGGTAGTCAGCCAGCTTC-3'	CRISPR
